# Targeting proteasome composition reprograms tumor-intrinsic inflammation through selective degradation of STAT1

**DOI:** 10.64898/2026.10.15.759172

**Authors:** Merav D. Shmueli, Yongfeng Tao, Ekampreet Singh, Matthias P Kramer, Anat Abramov, Tuval Aizik, Daoud Sheban, Arseniy Lobov, Karin Goldberg, Angham Ibraheem, Ronen Shteinvil, Aaron Javitt, Yishai Levin, Michael A. Schafroth, Daisuke Ogasawara, Jacob Gross, Frank Adolf, Bruno Melillo, Brenda A Schulman, Benjamin Cravatt, Yifat Merbl

## Abstract

Proteasome regulatory particles determine cellular protein degradation capacities. Yet specific ubiquitin-independent degradation targets of individual proteasome regulatory particles, and physiological roles of such pathways remain largely elusive. Here, through a chemical biology-driven approach, we identify a covalent small molecule that selectively targets a conformationally dynamic pocket in the non-catalytic proteasome regulator PSME4 and modulates tumor cell proteasome targets. Using this chemical probe together with orthogonal genetic perturbations, we show that blocking or reducing PSME4 stabilizes STAT1, restores interferon-associated transcription, enhances antigen presentation, and disrupts IL-6/STAT3 signaling, collectively reprogramming tumor inflammation and suppressing tumor growth *in vivo*. These findings define a PSME4-STAT1-STAT3 axis that couples proteasomal degradation to antigen presentation and cytokine signaling and provide a framework for pharmacologically targeting non-catalytic proteasome regulators to reprogram tumor immunity. More broadly, our findings reveal that proteasome composition can actively govern the balance between immunostimulatory and immunosuppressive signaling programs.
