## Supplementary material for "Targeting proteasome composition reprograms tumor-intrinsic inflammation through selective degradation of STAT1": Data Set S1: 01_index.csv

Supplementary Dataset 1
Tab name	Description	Comments
Probes	Probes used in the study
All_Liganded_Cys	Liganded sites (by all ring sizes)
Liganded_Cys_AzAc	Liganded sites (by azetidines)
Liganded_Cys_PyAc	Liganded sites (by pyrrolidines)
Liganded_Cys_PipAc1	Liganded sites (by piperidines-1)
Liganded_Cys_PipAc2	Liganded sites (by piperidines-2)
Fig 1d	Liganded sites by pyrrolidines/piperidines, referencing AzAc, related to Fig 1d
AzAc-1_2_Ramos	Cysteine-directed ABPP data for AzAc-1/2 in Ramos	ring size: 4
AzAc-1_2_22Rv1	Cysteine-directed ABPP data for AzAc-1/2 in 22Rv1
AzAc-3_4_Ramos	Cysteine-directed ABPP data for AzAc-3/4 in Ramos
AzAc-3_4_22Rv1	Cysteine-directed ABPP data for AzAc-3/4 in 22Rv1
PyAc-1_2_Ramos	Cysteine-directed ABPP data for PyAc-1/2 in Ramos	ring size: 5
PyAc-1_2_22Rv1	Cysteine-directed ABPP data for PyAc-1/2 in 22Rv1
PyAc-3_4_Ramos	Cysteine-directed ABPP data for PyAc-3/4 in Ramos
PyAc-3_4_22Rv1	Cysteine-directed ABPP data for PyAc-3/4 in 22Rv1
PipAc1-1_2_Ramos	Cysteine-directed ABPP data for PipAc1-1/2 in Ramos	ring size: 6
PipAc1-1_2_22Rv1	Cysteine-directed ABPP data for PipAc1-1/2 in 22Rv1
PipAc1-3_4_Ramos	Cysteine-directed ABPP data for PipAc1-3/4 in Ramos
PipAc1-3_4_22Rv1	Cysteine-directed ABPP data for PipAc1-3/4 in 22Rv1
PipAc2-1_2_Ramos	Cysteine-directed ABPP data for PipAc2-1/2 in Ramos
PipAc2-1_2_22Rv1	Cysteine-directed ABPP data for PipAc2-1/2 in 22Rv1
PipAc2-3_4_Ramos	Cysteine-directed ABPP data for PipAc2-3/4 in Ramos
PipAc2-3_4_22Rv1	Cysteine-directed ABPP data for PipAc2-3/4 in 22Rv1
