## Supplementary material for "Targeting proteasome composition reprograms tumor-intrinsic inflammation through selective degradation of STAT1": Data Set S1: 02_Probes.csv

name	ring size	scaffold	stereochemistry	SMILES	previously reported name
AzAc-1	4	azetidine	(2S,3R)	C=CC(=O)N1C[C@@H](C2=CC=C(OC)C=C2)[C@H]1C(=O)NC1=CC=CC2=CC=CN=C21	AzAc-1
AzAc-2	4	azetidine	(2R,3S)	C=CC(=O)N1C[C@H](C2=CC=C(OC)C=C2)[C@@H]1C(=O)NC1=CC=CC2=CC=CN=C21	AzAc-2
AzAc-3	4	azetidine	(2R,3R)	C=CC(=O)N1C[C@@H](C2=CC=C(OC)C=C2)[C@@H]1C(=O)NC1=CC=CC2=CC=CN=C21
AzAc-4	4	azetidine	(2S,3S)	C=CC(=O)N1C[C@H](C2=CC=C(OC)C=C2)[C@H]1C(=O)NC1=CC=CC2=CC=CN=C21
PyAc-1	5	pyrrolidine	(2S,3R)	C=CC(=O)N1CC[C@@H](C2=CC=C(OC)C=C2)[C@H]1C(=O)NC1=CC=CC2=CC=CN=C21
PyAc-2	5	pyrrolidine	(2R,3S)	C=CC(=O)N1CC[C@H](C2=CC=C(OC)C=C2)[C@@H]1C(=O)NC1=CC=CC2=CC=CN=C21
PyAc-3	5	pyrrolidine	(2R,3R)	C=CC(=O)N1CC[C@@H](C2=CC=C(OC)C=C2)[C@@H]1C(=O)NC1=CC=CC2=CC=CN=C21
PyAc-4	5	pyrrolidine	(2S,3S)	C=CC(=O)N1CC[C@H](C2=CC=C(OC)C=C2)[C@H]1C(=O)NC1=CC=CC2=CC=CN=C21
PipAc1-1	6	piperidine	(2S,3R)	C=CC(=O)N1CCC[C@@H](C2=CC=C(OC)C=C2)[C@H]1C(=O)NC1=CC=CC2=CC=CN=C21
PipAc1-2	6	piperidine	(2R,3S)	C=CC(=O)N1CCC[C@H](C2=CC=C(OC)C=C2)[C@@H]1C(=O)NC1=CC=CC2=CC=CN=C21
PipAc1-3	6	piperidine	(2R,3R)	C=CC(=O)N1CCC[C@@H](C2=CC=C(OC)C=C2)[C@@H]1C(=O)NC1=CC=CC2=CC=CN=C21
PipAc1-4	6	piperidine	(2S,3S)	C=CC(=O)N1CCC[C@H](C2=CC=C(OC)C=C2)[C@H]1C(=O)NC1=CC=CC2=CC=CN=C21
PipAc2-1	6	piperidine	(3R,4R)	C=CC(=O)N1CC[C@@H](C2=CC=C(OC)C=C2)[C@@H](C(=O)NC2=CC=CC3=CC=CN=C32)C1
PipAc2-2	6	piperidine	(3S,4S)	C=CC(=O)N1CC[C@H](C2=CC=C(OC)C=C2)[C@H](C(=O)NC2=CC=CC3=CC=CN=C32)C1
PipAc2-3	6	piperidine	(3S,4R)	C=CC(=O)N1CC[C@@H](C2=CC=C(OC)C=C2)[C@H](C(=O)NC2=CC=CC3=CC=CN=C32)C1
PipAc2-4	6	piperidine	(3R,4S)	C=CC(=O)N1CC[C@H](C2=CC=C(OC)C=C2)[C@@H](C(=O)NC2=CC=CC3=CC=CN=C32)C1
AzAc-1-yne	4	azetidine	(2S,3R)	O=C(C=C)N1C[C@@H](C2=CC=C(C#C)C=C2)[C@H]1C(NC3=CC=CC4=C3N=CC=C4)=O	MY-11A
AzAc-2-yne	4	azetidine	(2R,3S)	O=C(C=C)N1C[C@H](C2=CC=C(C#C)C=C2)[C@@H]1C(NC3=CC=CC4=C3N=CC=C4)=O	MY-11B
AzAc-3-yne	4	azetidine	(2R,3R)	O=C(C=C)N1C[C@@H](C2=CC=C(C#C)C=C2)[C@@H]1C(NC3=CC=CC4=C3N=CC=C4)=O
AzAc-4-yne	4	azetidine	(2S,3S)	O=C(C=C)N1C[C@H](C2=CC=C(C#C)C=C2)[C@H]1C(NC3=CC=CC4=C3N=CC=C4)=O
PyAc-1-yne	5	pyrrolidine	(2S,3R)	O=C(C=C)N1[C@H](C(NC2=CC=CC3=C2N=CC=C3)=O)[C@@H](CC1)C4=CC=C(C#C)C=C4
PyAc-2-yne	5	pyrrolidine	(2R,3S)	O=C(C=C)N1[C@@H](C(NC2=CC=CC3=C2N=CC=C3)=O)[C@H](CC1)C4=CC=C(C#C)C=C4
PyAc-3-yne	5	pyrrolidine	(2R,3R)	O=C(C=C)N1[C@@H](C(NC2=CC=CC3=C2N=CC=C3)=O)[C@@H](CC1)C4=CC=C(C#C)C=C4
PyAc-4-yne	5	pyrrolidine	(2S,3S)	O=C(C=C)N1[C@H](C(NC2=CC=CC3=C2N=CC=C3)=O)[C@H](CC1)C4=CC=C(C#C)C=C4
PipAc1-1-yne	6	piperidine	(2S,3R)	O=C(C=C)N(CCC1)[C@H](C(NC2=CC=CC3=C2N=CC=C3)=O)[C@@H]1C4=CC=C(C#C)C=C4
PipAc1-2-yne	6	piperidine	(2R,3S)	O=C(C=C)N(CCC1)[C@@H](C(NC2=CC=CC3=C2N=CC=C3)=O)[C@H]1C4=CC=C(C#C)C=C4
PipAc1-3-yne	6	piperidine	(2R,3R)	O=C(C=C)N(CCC1)[C@@H](C(NC2=CC=CC3=C2N=CC=C3)=O)[C@@H]1C4=CC=C(C#C)C=C4
PipAc1-4-yne	6	piperidine	(2S,3S)	O=C(C=C)N(CCC1)[C@H](C(NC2=CC=CC3=C2N=CC=C3)=O)[C@H]1C4=CC=C(C#C)C=C4
PipAc2-1-yne	6	piperidine	(3R,4R)	O=C(NC1=CC=CC2=C1N=CC=C2)[C@H]3CN(C(C=C)=O)CC[C@H]3C4=CC=C(C#C)C=C4
PipAc2-2-yne	6	piperidine	(3S,4S)	O=C(NC1=CC=CC2=C1N=CC=C2)[C@@H]3CN(C(C=C)=O)CC[C@@H]3C4=CC=C(C#C)C=C4
PipAc2-3-yne	6	piperidine	(3S,4R)	O=C(NC1=CC=CC2=C1N=CC=C2)[C@@H]3CN(C(C=C)=O)CC[C@H]3C4=CC=C(C#C)C=C4
PipAc2-4-yne	6	piperidine	(3R,4S)	O=C(NC1=CC=CC2=C1N=CC=C2)[C@H]3CN(C(C=C)=O)CC[C@@H]3C4=CC=C(C#C)C=C4
