## Supplementary material for "Targeting proteasome composition reprograms tumor-intrinsic inflammation through selective degradation of STAT1": Data Set S1: 03_All_Liganded_Cys.csv

Combined list of cysteine sites liganded by stereoprobes in Ramos and 22Rv1 cells (20 µM, 3 h treatment); listed sites verify >= 66.7% engagement w/ stereoseletivity>=2.5; sites separated by a semicolon (;) are on the same tryptic peptide and thus combined.											total liganding events	109
Uniprot ID	Name	Site	Description	Reps	Variability	%Blockade	Stereoselectivity	Probe	Cell line	Core
Q14966	ZNF638	1023;1026	ZNF638 Zinc finger protein 638	4	6	74.485	74.5	AzAc-2	22Rv1	azetidine
Q9UL40	ZNF346	68;75	ZNF346 Zinc finger protein 346	4	4	77.85	10	AzAc-1	Ramos	azetidine
Q9UL40	ZNF346	68;75	ZNF346 Zinc finger protein 346	6	6	81.6183333333333	3	AzAc-1	22Rv1	azetidine
O75132	ZBED4	326	ZBED4 Zinc finger BED domain-containing protein 4	4	11	83.0875	83.1	AzAc-3	22Rv1	azetidine
O75132	ZBED4	599	ZBED4 Zinc finger BED domain-containing protein 4	2	11	86.815	39.1	AzAc-3	22Rv1	azetidine
P07947	YES1	287	YES1 Tyrosine-protein kinase Yes	2	3	96.86	65.7	PyAc-3	22Rv1	pyrrolidine
P07947	YES1	287	YES1 Tyrosine-protein kinase Yes	2	1	90.91	10.6	PipAc1-3	22Rv1	piperidine-001
Q5MNZ6	WDR45B	63	WDR45B WD repeat domain phosphoinositide-interacting protein 3 WDR45B WD repeat domain phosphoinositide-interacti...	4	12	70.015	70	AzAc-3	22Rv1	azetidine
Q9Y4B6	VPRBP	1118	VPRBP Protein VPRBP	2	10	76.055	14.2	AzAc-2	Ramos	azetidine
Q8IWV7	UBR1	1603	UBR1 E3 ubiquitin-protein ligase UBR1	4	14	80.4525	80.5	AzAc-3	22Rv1	azetidine
Q9C0C9	UBE2O	314	UBE2O (E3-independent) E2 ubiquitin-conjugating enzyme UBE2O (E3-independent) E2 ubiquitin-conjugating en...	2	16	68.7	68.7	AzAc-3	22Rv1	azetidine
Q8IUR0	TRAPPC5	139	TRAPPC5 Trafficking protein particle complex subunit 5 TRAPPC5 Trafficking protein particle complex subun...	2	1	66.915	3.7	AzAc-3	Ramos	azetidine
Q9NVH6	TMLHE	252;259	TMLHE Trimethyllysine dioxygenase, mitochondrial	2	17	72.36	72.4	AzAc-3	22Rv1	azetidine
Q6YHU6	THADA	635	THADA Thyroid adenoma-associated protein	4	3	68.22	68.2	AzAc-1	Ramos	azetidine
P42680	TEC	449	TEC Tyrosine-protein kinase Tec	4	6	75.4225	6.9	AzAc-3	22Rv1	azetidine
Q9Y4C2	TCAF1	487;488	TCAF1 TRPM8 channel-associated factor 1	4	5	67.60875	3.4	AzAc-2	22Rv1	azetidine
Q9NVG8	TBC1D13	282	TBC1D13 TBC1 domain family member 13	4	11	71.9875	72	AzAc-3	22Rv1	azetidine
Q9NVG8	TBC1D13	282	TBC1D13 TBC1 domain family member 13	4	6	87.28	9.7	AzAc-1	Ramos	azetidine
Q9NVG8	TBC1D13	282	TBC1D13 TBC1 domain family member 13	4	4	74.07	6.1	AzAc-3	Ramos	azetidine
Q9NVG8	TBC1D13	282	TBC1D13 TBC1 domain family member 13	4	6	92.1825	3.2	AzAc-1	22Rv1	azetidine
Q8WXH0	SYNE2	2993;2994	SYNE2 Nesprin-2	4	3	82.6475	82.6	AzAc-2	Ramos	azetidine
Q8WXH0	SYNE2	2993;2994	SYNE2 Nesprin-2	6	8	77.48	77.5	AzAc-2	22Rv1	azetidine
Q96SI9	STRBP	142	STRBP Spermatid perinuclear RNA-binding protein	4	4	74.16	74.2	AzAc-1	Ramos	azetidine
P12931	SRC	280	SRC Proto-oncogene tyrosine-protein kinase Src	2	15	90.845	90.8	PyAc-3	22Rv1	pyrrolidine
P12931	SRC	280	SRC Proto-oncogene tyrosine-protein kinase Src	2	8	71.79	71.8	PipAc1-3	22Rv1	piperidine-001
O43772	SLC25A20	136	SLC25A20 Mitochondrial carnitine/acylcarnitine carrier protein SLC25A20 Mitochondrial carnitine/acylcarnitine car...	2	1	72.47	72.5	AzAc-2	Ramos	azetidine
Q8NBX0	SCCPDH	238	SCCPDH Saccharopine dehydrogenase-like oxidoreductase SCCPDH Saccharopine dehydrogenase-like oxidoreduct...	4	7	70.8925	3	AzAc-3	22Rv1	azetidine
P53611	RABGGTB	40	RABGGTB Geranylgeranyl transferase type-2 subunit beta RABGGTB Geranylgeranyl transferase type-2 subunit ...	2	2	98.555	4.7	AzAc-3	22Rv1	azetidine
Q9H7Z7	PTGES2	110;113	PTGES2 Prostaglandin E synthase 2	4	7	92.255	5.7	PipAc1-3	22Rv1	piperidine-001
Q9H7Z7	PTGES2	110;113	PTGES2 Prostaglandin E synthase 2	4	2	94.225	5.2	PipAc1-2	22Rv1	piperidine-001
Q9H7Z7	PTGES2	110;113	PTGES2 Prostaglandin E synthase 2	4	6	91.77	4.9	PyAc-3	22Rv1	pyrrolidine
Q9H7Z7	PTGES2	110;113	PTGES2 Prostaglandin E synthase 2	4	4	85.2475	2.5	AzAc-3	22Rv1	azetidine
Q14997	PSME4	1000;1001	PSME4 Proteasome activator complex subunit 4	2	0	96.745	96.7	PipAc1-2	22Rv1	piperidine-001
Q14997	PSME4	1000;1001	PSME4 Proteasome activator complex subunit 4	4	12	90.7925	80.7	PipAc2-4	22Rv1	piperidine-002
Q14997	PSME4	1000;1001	PSME4 Proteasome activator complex subunit 4	6	4	80.7483333333333	80.7	PipAc1-2	Ramos	piperidine-001
Q14997	PSME4	1000;1001	PSME4 Proteasome activator complex subunit 4	4	4	88.3825	9.2	PipAc2-4	Ramos	piperidine-002
Q14997	PSME4	1000;1001	PSME4 Proteasome activator complex subunit 4	4	6	78.2825	3.4	PipAc1-3	22Rv1	piperidine-001
Q06323	PSME1	22	PSME1 Proteasome activator complex subunit 1	6	5	88.535	88.5	AzAc-2	22Rv1	azetidine
Q06323	PSME1	22	PSME1 Proteasome activator complex subunit 1	4	4	88.085	88.1	AzAc-2	Ramos	azetidine
P54277	PMS1	725	PMS1 PMS1 protein homolog 1	4	6	68.7975	3.8	AzAc-1	22Rv1	azetidine
P54277	PMS1	725	PMS1 PMS1 protein homolog 1	4	10	73.85	2.8	AzAc-1	Ramos	azetidine
P56589	PEX3	235;251	PEX3 Peroxisomal biogenesis factor 3	2	4	77.825	3.1	AzAc-4	22Rv1	azetidine
Q96RG2	PASK	991	PASK PAS domain-containing serine/threonine-protein kinase PASK PAS domain-containing serine/threonine-protei...	4	5	73.5725	73.6	AzAc-3	22Rv1	azetidine
O43252	PAPSS1	360	PAPSS1 Bifunctional 3'-phosphoadenosine 5'-phosphosulfate synthase 1 PAPSS1 Bifunctional 3'-phosphoadenosine 5'-phospho...	4	2	78.6325	78.6	AzAc-1	Ramos	azetidine
O43252	PAPSS1	360	PAPSS1 Bifunctional 3'-phosphoadenosine 5'-phosphosulfate synthase 1 PAPSS1 Bifunctional 3'-phosphoadenosine 5'-phospho...	2	4	77.11	3.9	AzAc-1	22Rv1	azetidine
Q8N1F7	NUP93	522	NUP93 Nuclear pore complex protein Nup93	4	6	79.26	17.3	AzAc-1	22Rv1	azetidine
Q8N1F7	NUP93	522	NUP93 Nuclear pore complex protein Nup93	4	3	81.0175	3.1	AzAc-1	Ramos	azetidine
Q9BRJ7	NUDT16L1	88	NUDT16L1 Protein syndesmos	4	1	79.2875	27.4	AzAc-2	Ramos	azetidine
Q9BRJ7	NUDT16L1	88	NUDT16L1 Protein syndesmos	4	12	76.6025	16.2	PyAc-3	22Rv1	pyrrolidine
Q9BRJ7	NUDT16L1	88	NUDT16L1 Protein syndesmos	4	2	67.2225	6.8	PyAc-3	Ramos	pyrrolidine
Q9BRJ7	NUDT16L1	88	NUDT16L1 Protein syndesmos	4	3	93.46	4.7	AzAc-3	22Rv1	azetidine
Q9BRJ7	NUDT16L1	88	NUDT16L1 Protein syndesmos	4	8	86.94	3.8	AzAc-3	Ramos	azetidine
Q9BRJ7	NUDT16L1	88	NUDT16L1 Protein syndesmos	6	8	86.39	3.8	AzAc-2	22Rv1	azetidine
Q5TFE4	NT5DC1	119	NT5DC1 5'-nucleotidase domain-containing protein 1 NT5DC1 5'-nucleotidase domain-containing protein 1...	4	9	67.2825	6	PyAc-4	Ramos	pyrrolidine
Q08J23	NSUN2	267;271	NSUN2 tRNA (cytosine(34)-C(5))-methyltransferase	4	1	94.9125	4.5	AzAc-2	Ramos	azetidine
Q86UT6	NLRX1	331	NLRX1 NLR family member X1	4	5	74.42	2.8	AzAc-3	22Rv1	azetidine
Q15021	NCAPD2	439	NCAPD2 Condensin complex subunit 1	4	8	90.385	9.7	AzAc-3	22Rv1	azetidine
Q15021	NCAPD2	439	NCAPD2 Condensin complex subunit 1	4	5	87.5375	3.7	AzAc-3	Ramos	azetidine
Q9C0I1	MTMR12	152	MTMR12 Myotubularin-related protein 12	4	2	96.44	9.9	PyAc-3	22Rv1	pyrrolidine
Q9C0I1	MTMR12	152	MTMR12 Myotubularin-related protein 12	4	3	86.045	8.5	PipAc1-3	22Rv1	piperidine-001
Q9C0I1	MTMR12	152	MTMR12 Myotubularin-related protein 12	2	1	84.1	4	PyAc-2	Ramos	pyrrolidine
Q9C0I1	MTMR12	152	MTMR12 Myotubularin-related protein 12	6	6	86.8166666666667	2.7	PyAc-2	22Rv1	pyrrolidine
P53667	LIMK1	349	LIMK1 LIM domain kinase 1	4	2	89.525	89.5	PipAc1-3	Ramos	piperidine-001
P53667	LIMK1	349	LIMK1 LIM domain kinase 1	2	1	84.65	15.9	PipAc1-3	22Rv1	piperidine-001
P53667	LIMK1	349	LIMK1 LIM domain kinase 1	4	9	74.795	7.8	PyAc-3	Ramos	pyrrolidine
P53667	LIMK1	349	LIMK1 LIM domain kinase 1	4	3	89.1275	5.3	PyAc-2	Ramos	pyrrolidine
P53667	LIMK1	349	LIMK1 LIM domain kinase 1	4	4	86.2225	3.9	PyAc-2	22Rv1	pyrrolidine
Q96JM7	L3MBTL3	233	L3MBTL3 Lethal(3)malignant brain tumor-like protein 3 L3MBTL3 Lethal(3)malignant brain tumor-like protei...	4	3	86.4	8.2	AzAc-2	22Rv1	azetidine
O75449	KATNA1	314	KATNA1 Katanin p60 ATPase-containing subunit A1	2	8	69.225	9.2	PipAc1-4	Ramos	piperidine-001
Q75QN2	INTS8	117	INTS8 Integrator complex subunit 8	2	2	70.9	3.8	AzAc-2	Ramos	azetidine
S4R3N1	HSPE1-MOB4	170	HSPE1-MOB4 Protein HSPE1-MOB4	4	5	81.045	81	PyAc-2	Ramos	pyrrolidine
P80365	HSD11B2	264	HSD11B2 Corticosteroid 11-beta-dehydrogenase isozyme 2 HSD11B2 Corticosteroid 11-beta-dehydrogenase isozy...	4	1	94.935	10.4	PyAc-3	22Rv1	pyrrolidine
P80365	HSD11B2	264	HSD11B2 Corticosteroid 11-beta-dehydrogenase isozyme 2 HSD11B2 Corticosteroid 11-beta-dehydrogenase isozy...	4	3	89.7275	7.7	PipAc1-3	22Rv1	piperidine-001
P80365	HSD11B2	264	HSD11B2 Corticosteroid 11-beta-dehydrogenase isozyme 2 HSD11B2 Corticosteroid 11-beta-dehydrogenase isozy...	4	3	93.94	4.4	AzAc-3	22Rv1	azetidine
O95714	HERC2	1005	HERC2 E3 ubiquitin-protein ligase HERC2	2	14	87.92	87.9	AzAc-2	Ramos	azetidine
P78417	GSTO1	32	GSTO1 Glutathione S-transferase omega-1	4	12	80.7225	80.7	PyAc-1	Ramos	pyrrolidine
P78417	GSTO1	32	GSTO1 Glutathione S-transferase omega-1	6	4	79.57	79.6	PipAc1-4	Ramos	piperidine-001
P78417	GSTO1	32	GSTO1 Glutathione S-transferase omega-1	6	7	77.6383333333333	77.6	PipAc1-1	Ramos	piperidine-001
P78417	GSTO1	32	GSTO1 Glutathione S-transferase omega-1	2	0	77.48	77.5	PyAc-4	Ramos	pyrrolidine
P78417	GSTO1	32	GSTO1 Glutathione S-transferase omega-1	2	12	67.385	3.4	AzAc-4	Ramos	azetidine
Q14C86	GAPVD1	374	GAPVD1 GTPase-activating protein and VPS9 domain-containing protein 1 GAPVD1 GTPase-activating protein and VPS9 domain-c...	2	3	92.1	22.3	AzAc-3	22Rv1	azetidine
Q14C86	GAPVD1	374	GAPVD1 GTPase-activating protein and VPS9 domain-containing protein 1 GAPVD1 GTPase-activating protein and VPS9 domain-c...	2	10	82.59	12	AzAc-3	Ramos	azetidine
Q01469	FABP5	43;47	FABP5 Fatty acid-binding protein, epidermal	4	6	86.45875	5.3	PyAc-2	Ramos	pyrrolidine
Q01469	FABP5	120;127	FABP5 Fatty acid-binding protein, epidermal	4	2	75.48375	3	AzAc-2	Ramos	azetidine
O60231	DHX16	486	DHX16 Putative pre-mRNA-splicing factor ATP-dependent RNA helicase DHX16 DHX16 Putative pre-mRNA-splicing factor ATP-depend...	2	16	71.605	7	AzAc-4	22Rv1	azetidine
Q96LJ7	DHRS1	256	DHRS1 Dehydrogenase/reductase SDR family member 1	4	5	70.9325	2.5	PipAc2-3	Ramos	piperidine-002
Q9H6A0	DENND2D	155;159;162	DENND2D DENN domain-containing protein 2D	2	3	96.535	2.6	AzAc-1	Ramos	azetidine
Q9UJW0	DCTN4	258	DCTN4 Dynactin subunit 4	4	1	74.8875	3.6	AzAc-2	Ramos	azetidine
Q9UJW0	DCTN4	258	DCTN4 Dynactin subunit 4	6	14	68.8216666666667	2.9	AzAc-2	22Rv1	azetidine
Q93034	CUL5	104;112	CUL5 Cullin-5	2	5	87.96	20.2	AzAc-1	Ramos	azetidine
Q2NKJ3	CTC1	584	CTC1 CST complex subunit CTC1	4	18	75.76	2.7	AzAc-3	22Rv1	azetidine
Q96SW2	CRBN	287	CRBN Protein cereblon	2	1	77.9	6.7	AzAc-3	22Rv1	azetidine
O15111	CHUK	406	CHUK Inhibitor of nuclear factor kappa-B kinase subunit alpha CHUK Inhibitor of nuclear factor kappa-B kinase su...	4	2	92.58	3.7	AzAc-3	22Rv1	azetidine
Q6ZU80	CEP128	915	CEP128 Centrosomal protein of 128 kDa	4	5	72.225	3.8	AzAc-2	22Rv1	azetidine
Q9NXV6	CDKN2AIP	516	CDKN2AIP CDKN2A-interacting protein	6	13	87.235	3.7	AzAc-1	22Rv1	azetidine
Q9NXV6	CDKN2AIP	516	CDKN2AIP CDKN2A-interacting protein	4	5	89.99	3.3	AzAc-1	Ramos	azetidine
O96020	CCNE2	109	CCNE2 G1/S-specific cyclin-E2	4	7	77.4425	5.5	PyAc-3	22Rv1	pyrrolidine
O95503	CBX6	278	CBX6 Chromobox protein homolog 6	4	7	68.4975	5	AzAc-2	22Rv1	azetidine
Q5JPI3	C3orf38	308	C3orf38 Uncharacterized protein C3orf38	2	5	93.175	5	AzAc-3	22Rv1	azetidine
Q06187	BTK	481	BTK Tyrosine-protein kinase BTK	2	6	89.135	5.7	AzAc-3	Ramos	azetidine
Q8WXE1	ATRIP	680;682	ATRIP ATR-interacting protein	4	5	80.3075	2.7	AzAc-1	Ramos	azetidine
Q13315	ATM	1396	ATM Serine-protein kinase ATM	2	3	79.725	22.9	PipAc1-1	22Rv1	piperidine-001
Q13315	ATM	1396	ATM Serine-protein kinase ATM	4	4	79.9875	4.6	PipAc2-3	22Rv1	piperidine-002
Q96P48	ARAP1	900	ARAP1 Arf-GAP with Rho-GAP domain, ANK repeat and PH domain-containing protein 1 ARAP1 Arf-GAP with Rho-GAP domain, ANK repeat and ...	4	9	80.6025	24.2	AzAc-4	22Rv1	azetidine
Q96P48	ARAP1	900	ARAP1 Arf-GAP with Rho-GAP domain, ANK repeat and PH domain-containing protein 1 ARAP1 Arf-GAP with Rho-GAP domain, ANK repeat and ...	4	17	74.085	7.5	AzAc-1	Ramos	azetidine
Q96P48	ARAP1	900	ARAP1 Arf-GAP with Rho-GAP domain, ANK repeat and PH domain-containing protein 1 ARAP1 Arf-GAP with Rho-GAP domain, ANK repeat and ...	2	5	86.69	3.3	AzAc-4	Ramos	azetidine
O00170	AIP	121;122	AIP AH receptor-interacting protein	4	3	72.0775	7.8	AzAc-2	Ramos	azetidine
Q9NVV5	AIG1	6	AIG1 Androgen-induced gene 1 protein	2	1	78.43	7.2	AzAc-3	22Rv1	azetidine
Q9H568	ACTL8	197	ACTL8 Actin-like protein 8	2	12	86.915	6	AzAc-3	22Rv1	azetidine
