## Supplementary material for "Targeting proteasome composition reprograms tumor-intrinsic inflammation through selective degradation of STAT1": Data Set S1: 07_Liganded_Cys_PipAc2.csv

List of cysteine sites liganded by piperidine acrylamide stereoprobes (type 002) in Ramos and 22Rv1 cells (20 µM, 3 h treatment); listed sites verify >= 66.7% engagement w/ stereoseletivity>=2.5; sites separated by a semicolon (;) are on the same tryptic peptide and thus combined.												total liganding events (piperidine-002)	4
Uniprot ID	Name	Site	Description	Reps	Variability	%Blockade	Stereoselectivity	Probe	Cell line	Core
Q14997	PSME4	1000;1001	PSME4 Proteasome activator complex subunit 4	4	12	90.7925	80.7	PipAc2-4	22Rv1	piperidine-002
Q14997	PSME4	1000;1001	PSME4 Proteasome activator complex subunit 4	4	4	88.3825	9.2	PipAc2-4	Ramos	piperidine-002
Q13315	ATM	1396	ATM Serine-protein kinase ATM	4	4	79.9875	4.6	PipAc2-3	22Rv1	piperidine-002
Q96LJ7	DHRS1	256	DHRS1 Dehydrogenase/reductase SDR family member 1	4	5	70.9325	2.5	PipAc2-3	Ramos	piperidine-002
