## Supplementary material for "Targeting proteasome composition reprograms tumor-intrinsic inflammation through selective degradation of STAT1": Data Set S1: 08_Fig 1d.csv

stereoselectively liganded cysteines for PyAc/PipAc1 probes, categorized by their AzAc (same cis-/-trans configuration) liganding status. Bars are divided into three groups: (i) cysteines also stereoselectively liganded by AzAc; (ii) cysteines liganded (≥66.7%) by AzAc without stereoselectivity (<2.5-fold); and (iii) cysteines not liganded (<66.7%) by AzAc probe.
							Data for AzAc in corresponding cell lines						Analysis
Uniprot ID	Name	Accession	Description	Probe	Cell line	Core	AzAc-1_avg	AzAc-2_avg	stereoselectivity_AzAc_1_2	AzAc-3_avg	AzAc-4_avg	stereoselectivity_AzAc_3_4	Type	engaged_by_AzAc	stereoselectively_engaged_by_AzAc
P53667	LIMK1	P53667 349	LIMK1 LIM domain kinase 1	PyAc-2	Ramos; 22Rv1	pyrrolidine	43.12	89.205	2.06876159554731	55.8	22.0675	2.528605415203353	Engaged by AzAc, non-stereoselective	True	False
Q5TFE4	NT5DC1	Q5TFE4 119	NT5DC1 5'-nucleotidase domain-containing protein 1 NT5DC1 5'-nucleotidase domain-containing protein 1...	PyAc-4	Ramos	pyrrolidine	43.8975	38.2775	1.146822545882046	64.005	80.3375	1.255175376923678	Engaged by AzAc, non-stereoselective	True	False
Q9C0I1	MTMR12	Q9C0I1 152	MTMR12 Myotubularin-related protein 12	PyAc-2	Ramos;22Rv1	pyrrolidine	38.355	77.46	2.019554165037153				Engaged by AzAc, non-stereoselective	True	False
Q9C0I1	MTMR12	Q9C0I1 152	MTMR12 Myotubularin-related protein 12	PyAc-3	22Rv1	pyrrolidine	51.51	82.4966666666667	1.601566038956838	98.46	50.9025	1.934286135258582	Engaged by AzAc, non-stereoselective	True	False
P53667	LIMK1	P53667 349	LIMK1 LIM domain kinase 1	PyAc-3	Ramos	pyrrolidine	43.12	89.205	2.06876159554731	55.8	22.0675	2.528605415203353	Not engaged by AzAc	False	False
O96020	CCNE2	O96020 109	CCNE2 G1/S-specific cyclin-E2	PyAc-3	22Rv1	pyrrolidine	23.1983333333333	32.9966666666667	1.42237229686041	64.295	21.1375	3.041750443524542	Not engaged by AzAc	False	False
P07947	YES1	P07947 287	YES1 Tyrosine-protein kinase Yes	PyAc-3	22Rv1	pyrrolidine				4.79	-22.28	4.79	Not engaged by AzAc	False	False
P12931	SRC	P12931 280	SRC Proto-oncogene tyrosine-protein kinase Src	PyAc-3	22Rv1	pyrrolidine				-22.18	-42.86	1	Not engaged by AzAc	False	False
Q01469	FABP5	Q01469 43;47	FABP5 Fatty acid-binding protein, epidermal	PyAc-2	Ramos	pyrrolidine	57.2975	22.8975	2.502347417840376	22.69625	6.8675	3.304878048780488	Not engaged by AzAc	False	False
S4R3N1	HSPE1-MOB4	S4R3N1 170	HSPE1-MOB4 Protein HSPE1-MOB4	PyAc-2	Ramos	pyrrolidine	-33.4625	14.8125	14.8125	-7.08	6.5875	6.5875	Not engaged by AzAc	False	False
P78417	GSTO1	P78417 32	GSTO1 Glutathione S-transferase omega-1	PyAc-1	Ramos	pyrrolidine	46.7775	52.3725	1.119608786275453	20.075	67.385	3.356662515566625	Not engaged by AzAc	False	False
P78417	GSTO1	P78417 32	GSTO1 Glutathione S-transferase omega-1	PyAc-4	Ramos	pyrrolidine	46.7775	52.3725	1.119608786275453	20.075	67.385	3.356662515566625	Stereoselectively liganded by AzAc	True	True
P80365	HSD11B2	P80365 264	HSD11B2 Corticosteroid 11-beta-dehydrogenase isozyme 2 HSD11B2 Corticosteroid 11-beta-dehydrogenase isozy...	PyAc-3	22Rv1	pyrrolidine	10.9866666666667	6.53166666666667	1.682061750446547	93.94	21.3825	4.393312288086052	Stereoselectively liganded by AzAc	True	True
Q9BRJ7	NUDT16L1	Q9BRJ7 88	NUDT16L1 Protein syndesmos	PyAc-3	Ramos;22Rv1	pyrrolidine	2.89	79.2875	27.43512110726643	86.94	23.1275	3.759161171765214	Stereoselectively liganded by AzAc	True	True
Q9H7Z7	PTGES2	Q9H7Z7 110;113	PTGES2 Prostaglandin E synthase 2	PyAc-3	22Rv1	pyrrolidine	8.1925	15.83	1.932255111382362	85.2475	34.0725	2.501944383300316	Stereoselectively liganded by AzAc	True	True
P78417	GSTO1	P78417 32	GSTO1 Glutathione S-transferase omega-1	PipAc1-4	Ramos	piperidine-001	46.7775	52.3725	1.119608786275453	20.075	67.385	3.356662515566625	Stereoselectively liganded by AzAc	True	True
P80365	HSD11B2	P80365 264	HSD11B2 Corticosteroid 11-beta-dehydrogenase isozyme 2 HSD11B2 Corticosteroid 11-beta-dehydrogenase isozy...	PipAc1-3	22Rv1	piperidine-001	10.9866666666667	6.53166666666667	1.682061750446547	93.94	21.3825	4.393312288086052	Stereoselectively liganded by AzAc	True	True
Q9H7Z7	PTGES2	Q9H7Z7 110;113	PTGES2 Prostaglandin E synthase 2	PipAc1-3	22Rv1	piperidine-001	8.1925	15.83	1.932255111382362	85.2475	34.0725	2.501944383300316	Stereoselectively liganded by AzAc	True	True
P78417	GSTO1	P78417 32	GSTO1 Glutathione S-transferase omega-1	PipAc1-1	Ramos	piperidine-001	46.7775	52.3725	1.119608786275453	20.075	67.385	3.356662515566625	Not engaged by AzAc	False	False
Q9H7Z7	PTGES2	Q9H7Z7 110;113	PTGES2 Prostaglandin E synthase 2	PipAc1-2	22Rv1	piperidine-001	8.1925	15.83	1.932255111382362	85.2475	34.0725	2.501944383300316	Not engaged by AzAc	False	False
O75449	KATNA1	O75449 314	KATNA1 Katanin p60 ATPase-containing subunit A1	PipAc1-4	Ramos	piperidine-001	-0.8475	-5.0975	1				Not engaged by AzAc	False	False
P07947	YES1	P07947 287	YES1 Tyrosine-protein kinase Yes	PipAc1-3	22Rv1	piperidine-001				4.79	-22.28	4.79	Not engaged by AzAc	False	False
P12931	SRC	P12931 280	SRC Proto-oncogene tyrosine-protein kinase Src	PipAc1-3	22Rv1	piperidine-001				-22.18	-42.86	1	Not engaged by AzAc	False	False
P53667	LIMK1	P53667 349	LIMK1 LIM domain kinase 1	PipAc1-3	Ramos; 22Rv1	piperidine-001	43.12	89.205	2.06876159554731	55.8	22.0675	2.528605415203353	Not engaged by AzAc	False	False
Q14997	PSME4	Q14997 1000;1001	PSME4 Proteasome activator complex subunit 4	PipAc1-2	Ramos; 22Rv1	piperidine-001	53.33	52	1.025576923076923	68.58	31.3825	2.185294351947741	Not engaged by AzAc	False	False
Q13315	ATM	Q13315 1396	ATM Serine-protein kinase ATM	PipAc1-1	22Rv1	piperidine-001	82.9	68.415	1.211722575458598	61.0025	43.88	1.39021194165907	Engaged by AzAc, non-stereoselective	True	False
Q14997	PSME4	Q14997 1000;1001	PSME4 Proteasome activator complex subunit 4	PipAc1-3	22Rv1	piperidine-001	53.33	52	1.025576923076923	68.58	31.3825	2.185294351947741	Engaged by AzAc, non-stereoselective	True	False
Q9C0I1	MTMR12	Q9C0I1 152	MTMR12 Myotubularin-related protein 12	PipAc1-3	22Rv1	piperidine-001	51.51	82.4966666666667	1.601566038956838	98.46	50.9025	1.934286135258582	Engaged by AzAc, non-stereoselective	True	False
